# Optical mapping compendium of structural variants across global cattle breeds

**DOI:** 10.1101/2022.05.05.490773

**Authors:** A. Talenti, J. Powell, D. Wragg, M. Chepkwony, A. Fisch, B.R. Ferreira, M.E.Z. Marcadante, I.M. Santos, C.K. Ezeasor, E.T. Obishakin, D. Muhanguzi, W. Amanyire, I. Silwamba, J.B. Muma, G. Mainda, R.F. Kelly, P. Toye, T. Connelley, J. Prendergast

**Author notes:** Contributed equally (T. Connelley, J. Prendergast).

## Abstract

Structural variants (SV) have been linked to important bovine disease phenotypes, but due to the difficulty of their accurate detection with standard sequencing approaches, their role in shaping important traits across cattle breeds is largely unexplored. Optical mapping is an alternative approach for mapping SVs that has been shown to have higher sensitivity than DNA sequencing approaches. The aim of this project was to use optical mapping to develop a high-quality database of structural variation across cattle breeds from different geographical regions, to enable further study of SVs in cattle.

To do this we generated 100X Bionano optical mapping data for 18 cattle of nine different ancestries, three continents and both cattle sub-species. In total we identified 13,457 SVs, of which 1,200 putatively overlap coding regions. This resource provides a high-quality set of optical mapping-based SV calls that can be used across studies, from validating DNA sequencing-based SV calls to prioritising candidate functional variants in genetic association studies and expanding our understanding of the role of SVs in cattle evolution.
