## Supplementary material for "Optical mapping compendium of structural variants across global cattle breeds": Table 1

### Sheet: Table 1
Ancestral Continent	Sampling Continent	Sampling Country	Group	Breed	Sample ID	Working ID	ENA project ID	ENA sample ID
India	S. America	Brazil	Indicine	Nelore	N4689	1	PRJEB52551	ERS11891755
					N2	2	PRJEB52551	ERS11891754
Africa	Africa	Kenya	Indicine	Boran	3218	1	PRJEB52551	ERS11891767
					2124	2	PRJEB52551	ERS11891766
Africa	Africa	Nigeria	Indicine	White Fulani	NN199	1	PRJEB52551	ERS11891768
					NN233	2	PRJEB52551	ERS11891769
Africa	Africa	Zambia	Indicine	Angoni	1	1	PRJEB52551	ERS11891764
					2	2	PRJEB52551	ERS11891765
Africa	Africa	Uganda	Sanga	Ankole	UG833	1	PRJEB52551	ERS11891756
					UG869	2	PRJEB52551	ERS11891757
Africa	Africa	Zambia	Taurine	Barotse	2	1	PRJEB52551	ERS11891762
					3	2	PRJEB52551	ERS11891763
Africa	Africa	Nigeria	Taurine	N’Dama	1628	1	PRJEB47998	ERS8452869
					NN031	2	PRJEB47998	ERS8452868
Europe	Europe	United Kingdom	Taurine	Hereford	1	1	PRJEB52551	ERS11891760
					2	2	PRJEB52551	ERS11891761
Europe	Europe	United Kingdom	Taurine	Holstein-Friesian	104095	1	PRJEB52551	ERS11891759
					2	2	PRJEB52551	ERS11891758
