## Supplementary Data 1 for "Optical mapping compendium of structural variants across global cattle breeds"

### Sheet: SupplementaryTable1
			Input molecule stats (unfiltered)			Input molecule stats (filtered)			Molecules aligned		De novo assembly				Molecules aligned to the assembly
Breed	Breed	ID	Average length (kbp; > 150)	Molecule N50 (kbp; > 150)	Label density (/100kb; 14-17)	Average length (kbp; >230)	Molecule N50 (kbp; >230)	Label density (/100kb; 14-17)	Effective coverage of reference (X; >70)	Average confidence (>20)	Diploid genome map N50 (Mbp; >50)	Haploid genome map N50 (Mbp; >50)	Total number of genome maps aligned (Fraction; >0.70)	Total unique aligned length / reference length (>0.85)	Fraction of molecules aligned (>0.80)	Effective coverage of assembly (X; >40)	Average confidence (>20)	Recommended metrics passed
Angoni	Angoni	1	157.698	221.25	12.069	261.073	264.266	13.142	97.247	31.2	83.636	75.268	0.23	0.886	0.915	55.98	40.7	12
Angoni	Angoni	2	199.531	361.875	13.399	383.107	426.512	14.387	72.512	42.3	83.766	83.317	0.25	0.84	0.851	37.711	51.3	11
Ankole	Ankole	1	179.077	251.625	13.909	277.941	290.031	14.932	128.172	36.4	83.441	83.065	0.22	0.906	0.939	67.692	45.9	13
Ankole	Ankole	2	167.344	303.75	13.968	327.098	357.078	15.007	126.498	43.2	83.73	83.074	0.19	0.835	0.933	65.85	54	12
Barotse	Barotse	1	156.9	222.375	13.006	264.954	271.208	14.064	119.124	32.9	72.364	70.887	0.23	0.905	0.939	65.299	41.9	13
Barotse	Barotse	2	139.988	235.5	12.951	288.743	306.261	14.219	92.213	31.5	83.595	80.252	0.23	0.856	0.873	50.37	39.6	12
Boran	Boran	1	146.047	224.25	14.301	274.417	279.34	15.167	106.826	32.4	83.861	75.167	0.23	0.893	0.88	57.476	40.5	13
Boran	Boran	2	190.998	288.375	13.679	299.718	322.492	14.854	126.55	34.4	84.056	82.301	0.25	0.85	0.903	66.775	42.8	13
Hereford	Hereford	1	183.964	292.125	15.651	330.405	353.582	15.943	90.629	36.2	71.787	71.314	0.25	0.879	0.794	49.952	45.7	13
Hereford	Hereford	2	131.921	185.25	13.102	245.529	244.97	14.303	110.098	31.3	83.527	73.052	0.22	0.882	0.901	62.566	40.8	12
HolsteinFriesian	Holstein-Friesian	1	154.098	253.875	15.376	321.343	344.19	15.941	94.363	38.7	82.865	73.277	0.22	0.86	0.774	50.371	48.7	13
HolsteinFriesian	Holstein-Friesian	2	200.502	271.5	13.948	291.121	305.983	14.959	84.331	36.8	83.684	82.825	0.14	0.848	0.916	45.963	46.6	12
NDama	N'Dama	1	153.642	251.625	13.561	288.196	307.86	14.746	120.031	33.9	73.01	71.882	0.18	0.861	0.895	65.845	43.9	13
NDama	N'Dama	2	160.205	246.75	13.687	299.572	310.833	14.51	99.742	30.1	80.042	74.61	0.19	0.867	0.793	56.753	38.5	12
Nelore	Nelore	1	206.308	305.25	13.538	322.04	342.867	14.585	121.897	39.4	83.616	82.603	0.26	0.878	0.941	64.786	50.4	13
Nelore	Nelore	2	219.852	313.875	13.533	322.91	344.63	14.581	124.014	39.6	85.033	84.546	0.19	0.85	0.944	66.717	50.3	13
WhiteFulani	White Fulani	1	181.146	280.125	14.216	308.972	327.501	14.95	116.43	37	75.181	71.459	0.19	0.853	0.906	63.048	47.2	14
WhiteFulani	White Fulani	2	180.001	293.25	15.701	323.043	346.438	16.43	100.998	34.9	75.775	73.246	0.22	0.875	0.816	52.617	43.5	14
Minimum value			131.921	185.25	12.069	245.529	244.97	13.142	72.512	30.1	71.787	70.887	0.14	0.835	0.774	37.711	38.5
Maximum value			219.852	361.875	15.701	383.107	426.512	16.43	128.172	43.2	85.033	84.546	0.26	0.906	0.944	67.692	54

### Sheet: Reference value
Parameter
Average length (kbp; > 150)	150
Molecule N50 (kbp; > 150)	150
Label density (/100kb; 14-17)	14	17
Average length (kbp; >230)	230
Molecule N50 (kbp; >230)	230
Label density (/100kb; 14-17)	14	17
Effective coverage of reference (X; >70)	70
Average confidence (>20)	20
Diploid genome map N50 (Mbp; >50)	50
Haploid genome map N50 (Mbp; >50)	50
Total number of genome maps aligned (Fraction; >0.70)	0.7
Total unique aligned length / reference length (>0.85)	0.85
Fraction of molecules aligned (>0.80)	0.8
Effective coverage of assembly (X; >40)	40
Average confidence (>20)	20
