## Supplementary Data 2 for "Optical mapping compendium of structural variants across global cattle breeds"

### Sheet: SupplementaryTable2
Length class	Deletions	Duplications	Inversions	Insertions	Translocations	Unknown	Total
0-50bp	0	0	0	0	0	0	0
50-100bp	0	0	0	0	0	0	0
100-1000bp	0	0	0	0	0	0	0
1000-10000bp	2886	0	0	5105	0	0	7991
10000+bp	2305	0	4	3157	0	0	5466
Total	5191	0	4	8262	0	0	13457
