## Supplementary Data 3 for "Optical mapping compendium of structural variants across global cattle breeds"

### Sheet: SupplementaryTable3
Chr	Size	DEL	DUP	INV	INS	TRA
1	158534110	324	0	0	423	0
2	136231102	202	0	0	322	0
3	121005158	193	0	0	341	0
4	120000601	215	0	0	327	0
5	120089316	305	0	1	445	0
6	117806340	280	0	0	347	0
7	110682743	249	0	0	375	0
8	113319770	254	0	0	375	0
9	105454467	190	0	0	254	0
10	103308737	240	0	0	329	0
11	106982474	156	0	0	217	0
12	87216183	205	0	0	291	0
13	83472345	98	0	0	164	0
14	82403003	121	0	0	237	0
15	85007780	258	0	0	387	0
16	81013979	121	0	0	233	0
17	73167244	165	0	0	236	0
18	65820629	155	0	0	321	0
19	63449741	83	0	0	121	0
20	71974595	151	0	0	191	0
21	69862954	142	0	2	223	0
22	60773035	54	0	0	83	0
23	52498615	154	0	1	209	0
24	62317253	76	0	0	168	0
25	42350435	24	0	0	106	0
26	51992305	147	0	0	156	0
27	45612108	58	0	0	205	0
28	45940150	72	0	0	133	0
29	51098607	123	0	0	221	0
X	139009144	260	0	0	739	0
Y	43300181	116	0	0	83	0
